# The frequency and importance of polyploidy in tropical rainforest tree radiations

**DOI:** 10.1101/2025.07.28.667178

**Authors:** Rowan J. Schley, Rosalía Piñeiro, James A. Nicholls, Michelle L. Gaynor, Gwilym P. Lewis, Flávia Fonseca Pezzini, Kyle G. Dexter, Catherine Kidner, R. Toby Pennington, Alex D. Twyford

**Affiliations:** Department of Geography, University of Exeter, Laver Building, North Park Road, Exeter, Devon, UK; Grupo de Investigación en Biología Evolutiva, CICA, Departamento de Biología, Universidade da Coruña, A Coruña, Spain; Australian National Insect Collection, CSIRO, Canberra, ACT 2601, Australia; Royal Botanic Garden Edinburgh, Edinburgh, UK; Ecology and Evolutionary Biology, University of Michigan, Ann Arbor, MI 48109, USA; Accelerated Taxonomy Department, Royal Botanic Gardens, Kew, Richmond, Surrey, UK; School of Geosciences, University of Edinburgh, Edinburgh, UK; Department of Life Sciences and Systems Biology, University of Turin, Turin, Italy; Institute of Molecular Plant Sciences, School of Biological Sciences, University of Edinburgh, Edinburgh, UK; Institute of Ecology and Evolution, University of Edinburgh, Edinburgh, UK

**Keywords:** Radiation, Diversification, Phylogenomics, Amazon, Rainforest, Fabaceae, Selection, Whole genome duplication

## Abstract

- The presence of two or more copies of the genome in an organism, termed ‘polyploidy’, is a crucial force in plant evolution, generating genetic, phenotypic and ecological diversity. The Amazonian tree flora is the most species-rich on Earth, and largely arose as a result of rapid evolutionary radiations. While polyploidy is an important catalyst of rapid radiations, it remains poorly studied in tropical tree radiations.
- We examined ploidy variation across *Inga* (Fabaceae), a characteristic Amazonian tree radiation, using DNA sequence data from 1305 loci for 189/282 *Inga* species. We then tested whether polyploid species experience more positive selection than diploids, particularly in loci underlying chemical defence against herbivory, which is a key ecological pressure affecting rainforest tree diversification.
- We show that tetraploidy occurs in 14% (N=27) of the *Inga* species we sequenced, with several widespread species showing geographical ploidy variation, alongside minimal phylogenetic signal in ploidy which suggests recurrent polyploidisation. Interestingly, we found more loci under selection in polyploids than diploids, most notably in chemical defence loci.
- Our results show that polyploidy has arisen independently in several *Inga* species, and that polyploidisation can lead to elevated selection in chemical defence, helping to shape ecological interactions and influence diversification in *Inga*.
