## Supplementary material for "The frequency and importance of polyploidy in tropical rainforest tree radiations": Table S2

### Sheet: Taxa_included_BUSTED_runs
Tetraploid_foreground_taxa_BUSTED	Diploid_set_1_foreground_taxa_BUSTED	Diploid_set_2_foreground_taxa_BUSTED	Diploid_set_3_foreground_taxa_BUSTED	Diploid_set_4_foreground_taxa_BUSTED	Diploid_set_5_foreground_taxa_BUSTED	Diploid_set_6_foreground_taxa_BUSTED
Inga_barbata_MB_900	Inga_acreana_TI_748	Inga_balsapambensis_TDP_13752	Inga_affinis_KD_7184	Inga_alba_KD_55	Inga_auristellae_TI_404	Inga_acrocephala_KD_4659
Inga_bella_EB_2319	Inga_belizensis_ALV_6870	Inga_cecropietorum_TDP_12505	Inga_alata_TI_1961	Inga_bullata_HCL_8361	Inga_bicoloriflora_M2255	Inga_adenophylla_KD_6412
Inga_brachystachys_KD_4726	Inga_chartacea_KD_922	Inga_ciliata_subsp_subcapitata_TI_2035	Inga_blanchetiana_GV_68	Inga_cocleensis_BCI_9045	Inga_bollandii_AMO_1544	Inga_allenii_TDP_13574
Inga_capitata_M54A	Inga_chocoensis_TDP_13631	Inga_densiflora_KD_151	Inga_brachyrhachis_KD_703	Inga_cylindrica_TI_553	Inga_cabelo_DMN_210513	Inga_approximata_TDP_13444
Inga_carinata_TDP_13820	Inga_exalata_DG_115	Inga_edulis_TI_1418	Inga_cayennensis_FG_19	Inga_cynometrifolia_WP_4900	Inga_cardozana_AS_753	Inga_aptera_DMN_1737
Inga_chrysantha_KD_7021	Inga_fendleriana_AM_13528	Inga_golfodulcensis_TDP_13572	Inga_fastuosa_FG_164	Inga_duckei_TDP_16949	Inga_cordistipula_JMF_1410	Inga_barbourii_TDP_13596
Inga_edwallii_HAT_27598	Inga_fosteriana_LA_2737	Inga_ilta_TDP_16880	Inga_flagelliformis_JMF_1444	Inga_japurensis_BK_1380	Inga_globularis_DMN_1293	Inga_bourgonii_TI_1865
Inga_exfoliata_DMN_1211	Inga_grandiflora_M15AA	Inga_klugii_KD_556	Inga_glomeriflora_KD_7056	Inga_jaunechensis_TDP_14778	Inga_hispida_JMF_1428	Inga_bracteifera_AZ_4232
Inga_expansa_TDP_13494	Inga_lanceifolia_FCPG_744	Inga_laurina_TI_1387	Inga_huberi_KD_4911	Inga_lallensis_RAM_7221	Inga_huastecana_DUR_5554	Inga_brevipes_FG_200
Inga_feuillei_RTP_1122	Inga_manabiensis_VVE_469	Inga_leiocalycina_TI_2052	Inga_ingoides_TDP_16952	Inga_lineata_KD_2990	Inga_jimenezii_JIM_1507	Inga_calderonii_LEW_1724
Inga_gereauana_VAS_14326	Inga_micheliana_RZ_1551	Inga_longipedunculata_FG_107	Inga_kursarii_TI_2062	Inga_litoralis_TDP_13578	Inga_jinicuil_TDP_13568	Inga_chrysantha_KD_328
Inga_goldmanii_BCI_9620	Inga_pauciflora_TAKPDC_1275	Inga_loubryana_FG_33	Inga_lenticellata_JK_33	Inga_longifoliola_JFD_248	Inga_killipiana_WFR_2627	Inga_congesta_FCPG_754
Inga_gracilifolia_M_1122	Inga_pedunculata_JLH_742	Inga_marginata_KD_1031	Inga_lentiscifolia_DMN_1298	Inga_macrophylla_KD_876	Inga_latipes_TDP_13611	Inga_davidsei_TDP_13437
Inga_grandis_MS_54	Inga_pilosula_KD_7209	Inga_megaphylla_KD_816	Inga_leonis_TDP_13597	Inga_melinonis_M_1208	Inga_leptantha_JMF_1399	Inga_disticha_DMN_1980
Inga_herrerae_ZAM_2274	Inga_pinetorum_ZAG_1238	Inga_porcata_KD_405	Inga_longiflora_KD_5514	Inga_nobilis_TI_981	Inga_longipes_KD_2469	Inga_filiformis_BET_6090
Inga_heterophylla_KD_4583	Inga_poeppigiana_LA_2023	Inga_rhynchocalyx_M1831	Inga_paraensis_FG_91	Inga_obidensis_KD_7040	Inga_luschnathiana_JMF_1446	Inga_grazielae_AMO_969
Inga_inflata_CLA_6779	Inga_pruriens_KD_693	Inga_rusbyi_TDP_16448	Inga_peduncularis_TDP_13459	Inga_panurensis_RJELS_842	Inga_martinicensis_DEL_3239	Inga_jenmani_FG_135
Inga_jefensis_HH_828	Inga_sapindoides_LA_2696	Inga_setosa_TAKPDC_1500	Inga_pezizifera_M_1074	Inga_pitmanii_LA_1775	Inga_multicaulis_TDP_13760	Inga_lomatophylla_FG_170
Inga_lateriflora_KD_4739	Inga_skutchii_TDP_13570	Inga_stipularis_M9AA	Inga_platyptera_LCS_743	Inga_rubiginosa_FG_157	Inga_nouragensis_KD_4721	Inga_mortoniana_TDP_13604
Inga_maritima_FCPG_753	Inga_splendens_FG_3	Inga_tessmannii_RST_01_3_1	Inga_psittacorum_KD_1860	Inga_samanensis_PEO_15	Inga_ruiziana_LA_2692	Inga_multinervis_TI_127
Inga_maynensis_GF_3083	Inga_stenoptera_KD_4119	Inga_tomentosa_LA_1810	Inga_saltensis_TDP_18480	Inga_spectabilis_KD_4626	Inga_schinifolia_LCS_748	Inga_oerstediana_TAKPDC_1277
Inga_microcalyx_DUC_10063	Inga_stipulacea_KD_191	Inga_tonduzii_TDP_13595	Inga_sellowiana_JBB_460	Inga_tripa_GV_58	Inga_sertulifera_KD_533	Inga_ornata_TDP_18465
Inga_silanchensis_TIP_1332	Inga_subnuda_JMF_1447	Inga_umbratica_TI_2039	Inga_sierrae_QJ_838	Inga_umbratica_DMN_1959	Inga_steinbachii_KD_130	Inga_pallida_BAN_1165
Inga_striata_TDP_18464	Inga_tenuis_FCPG_743	Inga_urceolata_RP_2447	Inga_tenuistipula_LA_446	Inga_ursi_RAM_4484	Inga_tenuicalyx_KD_6172	Inga_punctata_TI_1825
Inga_suaveolens_KD_286	Inga_thibaudiana_M32AC	Inga_velutina_TI_651	Inga_tocacheana_KD_622	Inga_vera_BCI_8579	Inga_unica_JRP_3016	Inga_retinocarpa_FG_34
Inga_tarapotensis_WALL_28788	Inga_villosissima_RWD_2010	Inga_venusta_LA_2739	Inga_umbellifera_FG_AQ	Inga_virescens_JMS_1544	Inga_virgultosa_FG_187	Inga_sessilis_LCS_725
Inga_vulpina_LCS_680	Inga_xalapensis_MEN_3079	Inga_vismiifolia_TI_2026	Inga_yasuniana_KD_284	Zygia_sp.mediana_Zygia917	Inga_xinguensis_CPS_15035	Inga_stenocalyx_TDP_13497
						Inga_suberosa_M45B
